# Absence of postsynaptic activity on developing neurons alters gene expression profiles without preventing the refinement of inputs

**DOI:** 10.1101/2020.10.21.349142

**Authors:** Yumaine Chong, Ellis Cooper

## Abstract

Synaptic activity plays several roles as developing neurons make connections with their targets. It acts locally at synapses to influence the expression of genes needed to establish and maintain synaptic contacts. And, downstream it provides the necessary activity to strengthen and refine connections. Many studies have demonstrated how synaptic activity alters synaptic strength and increases synapse numbers. Much less is known, however, about the long-term consequences when a circuit develops without synaptic activity. To address this, we developed a mosaic model of sympathetic ganglia where synaptically-active and synaptically-inactive sympathetic neurons develop side-by-side *in vivo.* This model allowed us to address two issues. One is the relationship between activity and the refinement of converging inputs; the second is how synaptic activity contributes to a neuron’s gene expression profile. Our results indicate that converging presynaptic inputs to synaptically-silent neurons do not require postsynaptic activity to refine, provided these neurons share targets with synaptically-active neurons. Second, we demonstrate with single-cell RNA sequencing experiments that the expression of many genes by sympathetic neurons is independent of endogenous activity or local signals immediately downstream of excitatory postsynaptic potentials. An exception are genes required for neurotransmitter metabolism: We found that for a large sub-population of sympathetic neurons, synaptic activity increases the expression of adrenergic genes and supresses the expression of cholinergic genes. We conclude that signals generated locally at synapses do not initiate refinement of converging inputs, and that synaptic activity’s influence on a neuron’s gene expression profiles is complex and depends on context.
