## Supplemental Table 2 for "Absence of postsynaptic activity on developing neurons alters gene expression profiles without preventing the refinement of inputs"

### Sheet: Sheet1
Genes	α3 KO/WT		mosaic/WT
	log2FC	PValue	log2FC	PValue		Values highlighted in green are not significantly different from WT (log2FC<0.585)
Ngf	0.877558	2.62295e-53	0.352725	1.24516e-10
Cntf	0.683197	2.33504e-62	0.0505167	0.203743
Nrtn	1.62073	5.79822e-67	0.517047	1.90572e-07
Bmp3	-1.38724	4.56494e-228	-0.425876	1.19811e-40
Bmpr1a	-0.975813	0	-0.127643	1.3849e-28
Bmpr1b	-0.983576	1.33002e-20	0.0913741	0.233254
Tgfb2	-0.75752	0	-0.0846248	0
Tgfbr1	-1.46362	0	-0.168397	7.28586e-14
