## Supplemental Table 6 for "Absence of postsynaptic activity on developing neurons alters gene expression profiles without preventing the refinement of inputs"

### Sheet: Sheet1
Genes	avg ln(x+1)FC	p value	Bonferroni adjusted p value	% of this subtype that express this gene	% of other subtypes that express this gene
Mpz	0.671232	4.56283e-49	9.6522e-45	0.455	0.234
Hspa5	-0.539697	3.06642e-45	6.4867e-41	0.502	0.666
Cryab	0.658292	4.18352e-38	8.84983e-34	0.418	0.233
Rplp1	-0.427393	1.54865e-30	3.27602e-26	0.533	0.646
Ubc	-0.34538	3.64466e-27	7.70992e-23	0.669	0.766
Rpl41	-0.263615	1.64836e-15	3.48695e-11	0.537	0.617
Tuba1a	0.257727	1.17332e-14	2.48204e-10	0.702	0.586
Rpl34	-0.445495	1.13683e-13	2.40484e-09	0.153	0.235
Hmgcs1	0.34715	3.87865e-13	8.2049e-09	0.396	0.289
Rpl26	-0.300874	9.21742e-11	1.94985e-06	0.267	0.352
Lgals3	-0.418545	1.28642e-10	2.7213e-06	0.121	0.187
Rpl37	-0.296995	1.44005e-10	3.04628e-06	0.307	0.386
Rps29	-0.25935	5.59171e-10	1.18287e-05	0.5	0.554
Rpl36	-0.328326	7.38885e-10	1.56304e-05	0.209	0.282
Rps21	-0.251903	9.44345e-10	1.99767e-05	0.383	0.454
Ckb	-0.354273	7.42095e-09	0.000156983	0.358	0.409
Rps27	-0.274626	3.07417e-08	0.000650309	0.35	0.405
Fdft1	0.276551	3.14035e-08	0.000664309	0.128	0.073
Ednrb	0.286794	3.71106e-08	0.000785037	0.271	0.194
Tmsb10	-0.263516	4.48018e-08	0.000947737	0.206	0.271
Tsc22d3	-0.349661	1.32338e-07	0.00279947	0.127	0.182
Stmn1	0.259901	1.03254e-06	0.0218423	0.243	0.177
